# Robust enhancer-gene regulation identified by single-cell transcriptomes and epigenomes

**DOI:** 10.1101/2021.10.25.465795

**Authors:** Fangming Xie, Ethan J. Armand, Zizhen Yao, Hanqing Liu, Anna Bartlett, M. Margarita Behrens, Yang Eric Li, Jacinta D. Lucero, Chongyuan Luo, Joseph R. Nery, Antonio Pinto-Duarte, Olivier Poirion, Sebastian Preissl, Angeline C. Rivkin, Bosiljka Tasic, Hongkui Zeng, Bing Ren, Joseph R. Ecker, Eran A. Mukamel

## Abstract

Integrating single-cell transcriptomes and epigenomes across diverse cell types can link genes with the *cis*-regulatory elements (CREs) that control expression. Gene co-expression across cell types confounds simple correlation-based analysis and results in high false prediction rates. We developed a procedure that controls for co-expression between genes and integrates multiple molecular modalities, and used it to identify >10,000 gene-CRE pairs that contribute to gene expression programs in different cell types in the mouse brain.
