## Supplementary material for "Robust enhancer-gene regulation identified by single-cell transcriptomes and epigenomes": Table_S4_cell_type_correspondence

### Sheet: correspondence
Yao et al. 2020 (doi.org/10.1038/s41592-019-0547-z)			This study		Lee et al. 2019 (doi.org/10.1038/s41592-019-0547-z)
L0 (n=10)	L1 (n=29)	SingleCellFusion L2 (n=56)	Sub types (n=38)	Major types (n=8)	Neuronal clusters (n=8)
L2/3 IT	L2/3 IT (1-2)	L2/3 IT (1)	L2/3 IT (1)	L2/3	L2/3
		L2/3 IT (2)	-	-	-
	L2/3 IT (3-5)	L2/3 IT (3)	L2/3 IT (3)	L2/3	L2/3
		L2/3 IT (4)	L2/3 IT (4)	L2/3	L2/3
		L2/3 IT (5)	L2/3 IT (5)	L2/3	L2/3
L4/5 IT	L4/5 IT (1)	L4/5 IT (1)	L4/5 IT (1)	L4	L4
	L4/5 IT (2-3)	L4/5 IT (2)	L4/5 IT (2)	L4	L4
		L4/5 IT (3)	L4/5 IT (3)	L4	L4
L5/6 IT	L6(5) IT	L6 IT	L6 IT	L6	L6
		L5 IT (1)	L5 IT (1)	L5	L5
	L5 IT	L5 IT (2)	L5 IT (2)	L5	L5
		L5 IT (3)	-	-	-
	L6 IT Car3	L6 IT Car3	L6 IT Car3	L6	L6
L5 ET	L5 ET (1)	L5 ET (1)	L5 PT (1)	L5	L5
	L5 ET (2-3)	L5 ET (2)	L5 PT (2)	L5	L5
		L5 ET (3)	-	-	-
L6 CT	L6 CT Cpa6	L6 CT Cpa6 (1)	L6 CT Cpa6 (1)	L6	L6
		L6 CT Cpa6 (2)	L6 CT Cpa6 (2)	L6	L6
	L6 CT Cpa6_Gpr139	L6 CT Cpa6 (3)	L6 CT Cpa6 (3)	L6	L6
		L6 CT Cpa6 (4)	-	-	-
		L6 CT Gpr139	-	-	-
		L6 CT Cpa6 (5)	-	-	-
	L6 CT Nxph2	L6 CT Nxph2 Pou3f2 (1)	L6 CT Nxph2 Pou3f2 (1)	L6	L6
		L6 CT Nxph2 Pou3f2 (2)	L6 CT Nxph2 Pou3f2 (2)	L6	L6
		L6 CT Nxph2 Kit	L6 CT Nxph2 Kit	L6	L6
L6b	L6b Shisa6	L6b Shisa6 (1)	L6b Shisa6 (1)	L6	L6
		L6b Shisa6 (2)	-	-	-
	L6b Ror1	L6b Ror1	L6b Ror1	L6	L6
	L6b Kcnip1	L6b Kcnip1 (2)	-	-	-
		L6b Kcnip1 (1)	-	-	-
NP	L5/6 NP	L6 NP Trh	L6 NP Trh	L6	L6
		L5 NP Trh	L5 NP Trh	L5	L5
	L5 NP Slc17a8	L5 NP Slc17a8 (2)	L5 NP Slc17a8 (2)	L5	L5
		L5 NP Slc17a8 (1)	L5 NP Slc17a8 (1)	L5	L5
MGE	Pvalb Reln_Calb1	Pvalb Reln	Pvalb Reln	Pv	Pv
		Pvalb Calb1	Pvalb Calb1	Pv	Pv
	Pvalb Gabrg1	Pvalb Gabrg1	-	-	-
	Pvalb Vipr2	Pvalb Vipr2	-	-	-
	Sst Myh8_Crhr2	Sst Myh8	Sst Myh8	Sst	Sst
		Sst Crhr2 (1)	Sst Crhr2 (1)	Sst	Sst
		Sst Crhr2 (2)	-	-	-
	Sst Calb2_Hspe	Sst Calb2	Sst Calb2	Sst	Sst
		Sst Hspe	Sst Hspe	Sst	Sst
Sst Chodl	Sst Chodl	Sst Chodl	-	-	-
CGE	Vip Chat_Crispld2	Vip Chat	Vip Chat	Vip	Vip
		Vip Crispld2	Vip Crispld2	Vip	Vip
	Vip Gpc3_Htr1f_lgfbp6	Vip Gpc3	Vip Gpc3_Htr1f_lgfbp6	Vip	Vip
		Vip Htr1f
		Vip Igfbp6
	Lamp5 Slc35d3	Lamp5 Slc35d3	Lamp5 Slc35d3	Ndnf	Ndnf
	Lamp5 Pdlim5_Pax6	Lamp5 Pdlim5	Lamp5 Pdlim5	Ndnf	Ndnf
		Lamp5 Pax6	Lamp5 Pax6	Ndnf	Ndnf
	Lamp5 Lhx6	Lamp5 Lhx6	-	-	-
	Sncg	Sncg Col14a1	Sncg	Ndnf	Ndnf
		Vip Serpinf1
		Sncg Npy2r
